# standR: a Bioconductor package for analysing transcriptomic Nanostring GeoMx DSP data

**DOI:** 10.1101/2023.04.23.538017

**Authors:** Ning Liu, Dharmesh D. Bhuva, Ahmed Mohamed, Micah Bokelund, Arutha Kulasinghe, Chin Wee Tan, Melissa J Davis

## Abstract

To gain a better understanding of the complexity of gene expression in normal and diseased tissues it is important to account for the spatial context and identity of cell *in situ*. State-of-the-art spatial profiling technologies, such as the Nanostring GeoMx Digital Spatial Profiler (DSP), now allow quantitative spatially resolved measurement of the transcriptome in tissues. However, the bioinformatics pipelines currently used to analyse GeoMx data often fail to successfully account for the technical variability within the data and the complexity of experimental designs, thus limiting the accuracy and reliability of subsequent analysis. Carefully designed quality control workflows, that include in-depth experiment-specific investigations into technical variation and appropriate adjustment for such variation can address this issue. Here we present *standR*, a R/Bioconductor package that enables an end-to-end analysis of GeoMx DSP data. With four case studies from previously published experiments, we demonstrate how the standR workflow can enhance the statistical power of GeoMx DSP data analysis and how application of standR enables scientists to develop in-depth insights into the biology of interest.
