## Supplementary file 2 for "standR: a Bioconductor package for analysing transcriptomic Nanostring GeoMx DSP data"

### Sheet: Diabetic kidney
samples	FilterByStandR
disease3_scan | 001 | PanCK	FALSE
disease3_scan | 001 | neg	FALSE
disease3_scan | 002 | PanCK	FALSE
disease3_scan | 002 | neg	FALSE
disease3_scan | 003 | PanCK	FALSE
disease3_scan | 003 | neg	FALSE
disease3_scan | 004 | PanCK	FALSE
disease3_scan | 004 | neg	FALSE
disease3_scan | 005 | PanCK	FALSE
disease3_scan | 005 | neg	FALSE
disease3_scan | 006 | PanCK	FALSE
disease3_scan | 006 | neg	FALSE
disease3_scan | 007 | Geometric Segment	FALSE
disease3_scan | 008 | Geometric Segment	FALSE
disease3_scan | 009 | Geometric Segment	FALSE
disease3_scan | 010 | Geometric Segment	FALSE
disease3_scan | 011 | Geometric Segment	FALSE
disease3_scan | 012 | Geometric Segment	FALSE
disease3_scan | 013 | Geometric Segment	FALSE
disease3_scan | 014 | Geometric Segment	FALSE
disease3_scan | 015 | Geometric Segment	FALSE
disease3_scan | 016 | Geometric Segment	FALSE
disease3_scan | 017 | Geometric Segment	FALSE
disease3_scan | 018 | Geometric Segment	FALSE
disease3_scan | 019 | Geometric Segment	FALSE
disease3_scan | 020 | Geometric Segment	FALSE
disease3_scan | 021 | Geometric Segment	FALSE
disease3_scan | 022 | Geometric Segment	FALSE
disease3_scan | 023 | Geometric Segment	FALSE
disease3_scan | 024 | Geometric Segment	FALSE
disease3_scan | 025 | Geometric Segment	FALSE
disease3_scan | 026 | Geometric Segment	FALSE
disease3_scan | 027 | Geometric Segment	FALSE
disease3_scan | 028 | Geometric Segment	FALSE
disease3_scan | 029 | Geometric Segment	FALSE
disease3_scan | 030 | Geometric Segment	FALSE
disease3_scan | 031 | Geometric Segment	FALSE
disease3_scan | 032 | Geometric Segment	FALSE
disease3_scan | 033 | Geometric Segment	FALSE
disease3_scan | 034 | Geometric Segment	FALSE
disease3_scan | 035 | Geometric Segment	FALSE
disease3_scan | 036 | Geometric Segment	FALSE
disease3_scan | 037 | Geometric Segment	FALSE
disease3_scan | 038 | Geometric Segment	FALSE
disease3_scan | 039 | Geometric Segment	FALSE
disease3_scan | 040 | Geometric Segment	FALSE
disease3_scan | 041 | Geometric Segment	FALSE
disease3_scan | 042 | Geometric Segment	FALSE
disease3_scan | 043 | Geometric Segment	FALSE
disease3_scan | 044 | Geometric Segment	FALSE
disease3_scan | 045 | Geometric Segment	FALSE
disease3_scan | 046 | Geometric Segment	FALSE
disease3_scan | 047 | Geometric Segment	FALSE
disease3_scan | 048 | Geometric Segment	FALSE
disease3_scan | 049 | Geometric Segment	FALSE
disease3_scan | 050 | Geometric Segment	FALSE
disease3_scan | 051 | Geometric Segment	FALSE
disease3_scan | 052 | Geometric Segment	FALSE
disease3_scan | 053 | Geometric Segment	FALSE
normal3_scan | 001 | PanCK	FALSE
normal3_scan | 001 | neg	FALSE
normal3_scan | 002 | PanCK	FALSE
normal3_scan | 002 | neg	FALSE
normal3_scan | 003 | PanCK	FALSE
normal3_scan | 003 | neg	FALSE
normal3_scan | 004 | PanCK	FALSE
normal3_scan | 004 | neg	FALSE
normal3_scan | 005 | PanCK	FALSE
normal3_scan | 006 | neg	FALSE
normal3_scan | 007 | Geometric Segment	FALSE
normal3_scan | 008 | Geometric Segment	FALSE
normal3_scan | 009 | Geometric Segment	FALSE
normal3_scan | 010 | Geometric Segment	FALSE
normal3_scan | 011 | Geometric Segment	FALSE
normal3_scan | 012 | Geometric Segment	FALSE
normal3_scan | 013 | Geometric Segment	FALSE
normal3_scan | 014 | Geometric Segment	FALSE
normal3_scan | 015 | Geometric Segment	FALSE
normal3_scan | 016 | Geometric Segment	FALSE
normal3_scan | 017 | Geometric Segment	FALSE
normal3_scan | 018 | Geometric Segment	FALSE
normal3_scan | 019 | Geometric Segment	FALSE
normal3_scan | 020 | Geometric Segment	FALSE
normal3_scan | 021 | Geometric Segment	FALSE
normal3_scan | 022 | Geometric Segment	FALSE
normal3_scan | 023 | Geometric Segment	FALSE
normal3_scan | 024 | Geometric Segment	FALSE
normal3_scan | 025 | Geometric Segment	FALSE
normal3_scan | 029 | Geometric Segment	FALSE
normal3_scan | 030 | Geometric Segment	FALSE
normal3_scan | 031 | Geometric Segment	FALSE
normal3_scan | 032 | Geometric Segment	FALSE
normal3_scan | 033 | Geometric Segment	FALSE
normal3_scan | 034 | Geometric Segment	FALSE
normal3_scan | 035 | Geometric Segment	FALSE
normal3_scan | 036 | Geometric Segment	FALSE
normal3_scan | 037 | Geometric Segment	FALSE
normal3_scan | 038 | Geometric Segment	FALSE
normal3_scan | 039 | Geometric Segment	FALSE
normal3_scan | 040 | Geometric Segment	FALSE
normal3_scan | 041 | Geometric Segment	FALSE
normal3_scan | 042 | Geometric Segment	FALSE
normal3_scan | 043 | Geometric Segment	FALSE
normal3_scan | 044 | Geometric Segment	FALSE
normal3_scan | 045 | Geometric Segment	FALSE
normal3_scan | 046 | Geometric Segment	FALSE
normal3_scan | 047 | Geometric Segment	FALSE
normal3_scan | 048 | Geometric Segment	FALSE
normal3_scan | 049 | Geometric Segment	FALSE
normal3_scan | 050 | Geometric Segment	FALSE
normal3_scan | 051 | Geometric Segment	FALSE
normal3_scan | 052 | Geometric Segment	FALSE
normal3_scan | 053 | Geometric Segment	FALSE
normal3_scan | 054 | Geometric Segment	FALSE
disease4_scan | 001 | PanCK	FALSE
disease4_scan | 001 | neg	FALSE
disease4_scan | 002 | PanCK	FALSE
disease4_scan | 002 | neg	FALSE
disease4_scan | 003 | PanCK	FALSE
disease4_scan | 003 | neg	FALSE
disease4_scan | 004 | PanCK	FALSE
disease4_scan | 004 | neg	FALSE
disease4_scan | 005 | PanCK	FALSE
disease4_scan | 005 | neg	FALSE
disease4_scan | 006 | PanCK	FALSE
disease4_scan | 006 | neg	FALSE
disease4_scan | 007 | Geometric Segment	FALSE
disease4_scan | 008 | Geometric Segment	FALSE
disease4_scan | 009 | Geometric Segment	FALSE
disease4_scan | 010 | Geometric Segment	FALSE
disease4_scan | 011 | Geometric Segment	FALSE
disease4_scan | 012 | Geometric Segment	FALSE
disease4_scan | 013 | Geometric Segment	FALSE
disease4_scan | 014 | Geometric Segment	FALSE
disease4_scan | 015 | Geometric Segment	FALSE
disease4_scan | 016 | Geometric Segment	FALSE
disease4_scan | 017 | Geometric Segment	FALSE
disease4_scan | 018 | Geometric Segment	FALSE
normal4_scan | 001 | PanCK	FALSE
normal4_scan | 001 | neg	FALSE
normal4_scan | 002 | PanCK	FALSE
normal4_scan | 002 | neg	FALSE
normal4_scan | 003 | PanCK	FALSE
normal4_scan | 003 | neg	FALSE
normal4_scan | 004 | PanCK	FALSE
normal4_scan | 004 | neg	FALSE
normal4_scan | 005 | PanCK	FALSE
normal4_scan | 005 | neg	FALSE
normal4_scan | 006 | PanCK	FALSE
normal4_scan | 006 | neg	FALSE
normal4_scan | 007 | Geometric Segment	FALSE
normal4_scan | 008 | Geometric Segment	FALSE
normal4_scan | 009 | Geometric Segment	FALSE
normal4_scan | 010 | Geometric Segment	FALSE
normal4_scan | 011 | Geometric Segment	FALSE
normal4_scan | 012 | Geometric Segment	FALSE
normal4_scan | 013 | Geometric Segment	FALSE
normal4_scan | 014 | Geometric Segment	FALSE
normal4_scan | 015 | Geometric Segment	FALSE
normal4_scan | 016 | Geometric Segment	FALSE
normal4_scan | 017 | Geometric Segment	FALSE
disease2B_scan | 006 | PanCK	FALSE
disease2B_scan | 006 | neg	FALSE
disease2B_scan | 007 | PanCK	FALSE
disease2B_scan | 007 | neg	FALSE
disease2B_scan | 008 | PanCK	FALSE
disease2B_scan | 008 | neg	FALSE
disease2B_scan | 009 | PanCK	FALSE
disease2B_scan | 009 | neg	FALSE
disease2B_scan | 010 | PanCK	FALSE
disease2B_scan | 010 | neg	FALSE
disease2B_scan | 011 | PanCK	FALSE
disease2B_scan | 011 | neg	FALSE
disease2B_scan | 012 | Geometric Segment	FALSE
disease2B_scan | 013 | Geometric Segment	FALSE
disease2B_scan | 014 | Geometric Segment	FALSE
disease2B_scan | 015 | Geometric Segment	FALSE
disease2B_scan | 016 | Geometric Segment	FALSE
disease2B_scan | 017 | Geometric Segment	FALSE
disease2B_scan | 018 | Geometric Segment	FALSE
disease2B_scan | 019 | Geometric Segment	FALSE
disease2B_scan | 020 | Geometric Segment	FALSE
disease2B_scan | 021 | Geometric Segment	FALSE
disease2B_scan | 022 | Geometric Segment	FALSE
disease2B_scan | 023 | Geometric Segment	FALSE
normal2B_scan | 007 | PanCK	FALSE
normal2B_scan | 007 | neg	FALSE
normal2B_scan | 008 | PanCK	FALSE
normal2B_scan | 008 | neg	FALSE
normal2B_scan | 009 | PanCK	FALSE
normal2B_scan | 009 | neg	FALSE
normal2B_scan | 010 | PanCK	FALSE
normal2B_scan | 010 | neg	FALSE
normal2B_scan | 011 | PanCK	FALSE
normal2B_scan | 011 | neg	FALSE
normal2B_scan | 012 | PanCK	FALSE
normal2B_scan | 012 | neg	FALSE
normal2B_scan | 013 | Geometric Segment	FALSE
normal2B_scan | 014 | Geometric Segment	FALSE
normal2B_scan | 015 | Geometric Segment	FALSE
normal2B_scan | 016 | Geometric Segment	FALSE
normal2B_scan | 017 | Geometric Segment	FALSE
normal2B_scan | 018 | Geometric Segment	FALSE
normal2B_scan | 019 | Geometric Segment	FALSE
normal2B_scan | 020 | Geometric Segment	FALSE
normal2B_scan | 021 | Geometric Segment	FALSE
normal2B_scan | 022 | Geometric Segment	FALSE
disease1B_scan | 007 | PanCK	FALSE
disease1B_scan | 007 | neg	FALSE
disease1B_scan | 008 | PanCK	FALSE
disease1B_scan | 008 | neg	FALSE
disease1B_scan | 009 | PanCK	FALSE
disease1B_scan | 009 | neg	FALSE
disease1B_scan | 010 | PanCK	FALSE
disease1B_scan | 010 | neg	FALSE
disease1B_scan | 011 | PanCK	FALSE
disease1B_scan | 011 | neg	FALSE
disease1B_scan | 012 | PanCK	FALSE
disease1B_scan | 012 | neg	FALSE
disease1B_scan | 013 | Geometric Segment	FALSE
disease1B_scan | 014 | Geometric Segment	FALSE
disease1B_scan | 015 | Geometric Segment	TRUE
disease1B_scan | 016 | Geometric Segment	FALSE
disease1B_scan | 017 | Geometric Segment	TRUE
disease1B_scan | 018 | Geometric Segment	TRUE
disease1B_scan | 019 | Geometric Segment	TRUE
disease1B_scan | 020 | Geometric Segment	TRUE
disease1B_scan | 021 | Geometric Segment	FALSE
disease1B_scan | 022 | Geometric Segment	TRUE
disease1B_scan | 023 | Geometric Segment	TRUE
disease1B_scan | 024 | Geometric Segment	TRUE

### Sheet: Colon
samples	FilterByStandR
025357T1-1 | 001 | PanCK+	FALSE
025357T1-1 | 001 | PanCK-	FALSE
025357T1-1 | 002 | PanCK+	FALSE
025357T1-1 | 002 | PanCK-	FALSE
025357T1-1 | 003 | PanCK+	FALSE
025357T1-1 | 003 | PanCK-	FALSE
025357T1-1 | 004 | PanCK+	FALSE
025357T1-1 | 004 | PanCK-	FALSE
025357T1-1 | 005 | PanCK+	FALSE
025357T1-1 | 005 | PanCK-	FALSE
025357T1-1 | 006 | PanCK+	FALSE
025357T1-1 | 006 | PanCK-	FALSE
025357T1-1 | 007 | Full ROI	FALSE
025357T1-1 | 008 | Full ROI	FALSE
025357T1-1 | 009 | Full ROI	FALSE
025357T1-1 | 010 | Full ROI	FALSE
025357T1-1 | 011 | Full ROI	FALSE
025357T1-1 | 012 | Full ROI	FALSE
025357T1-1 | 013 | Full ROI	FALSE
025357T1-1 | 014 | Full ROI	FALSE
025357T1-1 | 015 | Full ROI	FALSE
025357T1-1 | 016 | Full ROI	FALSE
025357T1-1 | 017 | Full ROI	FALSE
025357T1-1 | 018 | Full ROI	FALSE
025357T1-1 | 019 | Full ROI	FALSE
025357T1-1 | 020 | Full ROI	FALSE
025357T1-1 | 021 | Full ROI	FALSE
025357T1-1 | 022 | Full ROI	FALSE
025357T1-1 | 023 | Full ROI	FALSE
025357T1-1 | 024 | segment1	FALSE
025357T1-1 | 025 | segment1	TRUE
025357T1-1 | 026 | segment1	FALSE
025357T1-1 | 027 | segment1	TRUE
025357T1-1 | 028 | segment1	FALSE
025357T1-1 | 029 | segment1	TRUE
025357T1-1 | 031 | Full ROI	FALSE
025357T1-1 | 032 | Full ROI	FALSE
025357T1-1 | 034 | Full ROI	FALSE
025357T1-1 | 035 | Full ROI	FALSE
025357T1-1 | 036 | Full ROI	FALSE
025357T1-1 | 037 | Full ROI	FALSE
89 | 001 | PanCK+	FALSE
89 | 001 | PanCK-	FALSE
89 | 002 | PanCK+	FALSE
89 | 002 | PanCK-	FALSE
89 | 003 | PanCK+	FALSE
89 | 003 | PanCK-	FALSE
89 | 004 | PanCK+	FALSE
89 | 004 | PanCK-	FALSE
89 | 005 | PanCK+	FALSE
89 | 005 | PanCK-	FALSE
89 | 006 | PanCK+	FALSE
89 | 006 | PanCK-	FALSE
89 | 007 | Geometric Segment	FALSE
89 | 008 | Geometric Segment	FALSE
89 | 009 | Geometric Segment	FALSE
89 | 010 | Geometric Segment	FALSE
89 | 011 | Geometric Segment	FALSE
89 | 012 | Geometric Segment	FALSE
89 | 013 | Geometric Segment	FALSE
89 | 014 | Geometric Segment	FALSE
89 | 015 | Geometric Segment	FALSE
89 | 016 | Geometric Segment	FALSE
89 | 017 | Geometric Segment	FALSE
89 | 018 | Geometric Segment	FALSE
89 | 019 | Geometric Segment	FALSE
89 | 020 | Geometric Segment	FALSE
89 | 021 | Geometric Segment	FALSE
89 | 022 | Geometric Segment	FALSE
89 | 023 | Geometric Segment	FALSE
89 | 024 | Geometric Segment	FALSE
89 | 025 | HT-5+	FALSE
89 | 026 | HT-5+	FALSE
89 | 027 | HT-5+	FALSE
89 | 028 | HT-5+	FALSE
89 | 029 | HT-5+	FALSE
89 | 030 | HT-5+	FALSE
89 | 031 | Geometric Segment	FALSE
89 | 032 | Geometric Segment	FALSE
89 | 033 | Geometric Segment	FALSE
89 | 034 | Geometric Segment	FALSE
89 | 035 | Geometric Segment	FALSE
89 | 036 | Geometric Segment	FALSE
67 | 001 | PanCK+	FALSE
67 | 001 | PanCK-	FALSE
67 | 002 | PanCK+	FALSE
67 | 002 | PanCK-	FALSE
67 | 003 | PanCK+	FALSE
67 | 003 | PanCK-	FALSE
67 | 004 | PanCK+	FALSE
67 | 004 | PanCK-	FALSE
67 | 005 | PanCK+	FALSE
67 | 005 | PanCK-	FALSE
67 | 006 | PanCK+	FALSE
67 | 006 | PanCK-	FALSE
67 | 007 | Geometric Segment	FALSE
67 | 008 | Geometric Segment	FALSE
67 | 009 | Geometric Segment	FALSE
67 | 010 | Geometric Segment	FALSE
67 | 011 | Geometric Segment	FALSE
67 | 012 | Geometric Segment	FALSE
67 | 013 | Geometric Segment	FALSE
67 | 014 | Geometric Segment	FALSE
67 | 015 | Geometric Segment	FALSE
67 | 016 | Geometric Segment	FALSE
67 | 017 | Geometric Segment	FALSE
67 | 018 | Geometric Segment	FALSE
67 | 019 | Geometric Segment	FALSE
67 | 020 | Geometric Segment	FALSE
67 | 021 | Geometric Segment	FALSE
67 | 022 | Geometric Segment	FALSE
67 | 023 | Geometric Segment	FALSE
67 | 024 | Geometric Segment	FALSE
67 | 025 | HT-5+	FALSE
67 | 026 | HT-5+	FALSE
67 | 027 | HT-5+	FALSE
67 | 028 | HT-5+	FALSE
67 | 029 | HT-5+	FALSE
67 | 030 | HT-5+	FALSE
67 | 031 | Geometric Segment	TRUE
67 | 032 | Geometric Segment	FALSE
67 | 033 | Geometric Segment	FALSE
67 | 034 | Geometric Segment	FALSE
67 | 035 | Geometric Segment	TRUE
67 | 036 | Geometric Segment	TRUE
025247T1 | 001 | PanCK+	FALSE
025247T1 | 001 | PanCK-	FALSE
025247T1 | 002 | PanCK+	FALSE
025247T1 | 002 | PanCK-	FALSE
025247T1 | 003 | PanCK+	FALSE
025247T1 | 003 | PanCK-	FALSE
025247T1 | 004 | PanCK+	FALSE
025247T1 | 004 | PanCK-	FALSE
025247T1 | 005 | PanCK+	FALSE
025247T1 | 005 | PanCK-	FALSE
025247T1 | 006 | PanCK+	FALSE
025247T1 | 006 | PanCK-	FALSE
025247T1 | 007 | Full ROI	FALSE
025247T1 | 008 | Full ROI	FALSE
025247T1 | 009 | Full ROI	FALSE
025247T1 | 010 | Full ROI	FALSE
025247T1 | 011 | Full ROI	FALSE
025247T1 | 012 | Full ROI	FALSE
025247T1 | 013 | Full ROI	FALSE
025247T1 | 014 | Full ROI	FALSE
025247T1 | 015 | Full ROI	FALSE
025247T1 | 016 | Full ROI	FALSE
025247T1 | 017 | Full ROI	FALSE
025247T1 | 018 | Full ROI	FALSE
025247T1 | 019 | Full ROI	FALSE
025247T1 | 020 | Full ROI	FALSE
025247T1 | 021 | Full ROI	FALSE
025247T1 | 022 | Full ROI	FALSE
025247T1 | 023 | Full ROI	FALSE
025247T1 | 025 | Full ROI	FALSE
025247T1 | 026 | Full ROI	FALSE
025247T1 | 027 | segment1	TRUE
025247T1 | 028 | segment1	FALSE
025247T1 | 029 | segment1	TRUE
025247T1 | 030 | segment1	FALSE
025247T1 | 032 | segment1	FALSE
025247T1 | 034 | Full ROI	FALSE
025247T1 | 035 | Full ROI	FALSE
025247T1 | 036 | Full ROI	FALSE
025247T1 | 037 | Full ROI	FALSE
025247T1 | 038 | Full ROI	FALSE
025247T1 | 039 | Full ROI	FALSE
025247T1 | 040 | Full ROI	FALSE
